# A human iPSC-based *in vitro* neural network formation assay to investigate neurodevelopmental toxicity of pesticides

**DOI:** 10.1101/2023.01.12.523741

**Authors:** Kristina Bartmann, Farina Bendt, Arif Dönmez, Daniel Haag, Eike Keßel, Stefan Masjosthusmann, Christopher Noel, Ji Wu, Peng Zhou, Ellen Fritsche

**Affiliations:** IUF - Leibniz Research Institute for Environmental Medicine, Duesseldorf, Germany; NeuCyte Inc., Mountain View, CA, USA; Medical Faculty, Heinrich-Heine-University, Duesseldorf, Germany; DNTOX GmbH, Duesseldorf, Germany

**Keywords:** developmental neurotoxicity, microelectrode arrays, electrical activity, human induced pluripotent stem cells, new approach methodologies

## Abstract

Proper brain development is based on the orchestration of key neurodevelopmental processes, including the formation and function of neural networks. If at least one key neurodevelopmental process is affected by a chemical, an adverse outcome is expected. To allow a higher testing throughput than the guideline animal experiments, a developmental neurotoxicity (DNT) *in vitro* testing battery (DNT IVB) has been set up that includes a variety of assays, which model several key neurodevelopmental processes. Gap analyses of the DNT IVB revealed the need of a human-based assay to assess neural network formation and function (NNF). Therefore, here we established the human NNF (hNNF) assay. A co-culture comprised of human-induced pluripotent stem cell (hiPSC)- derived excitatory and inhibitory neurons, as well as primary human astroglia, was differentiated for 35 days on micro-electrode arrays (MEA) and spontaneous electrical activity, together with cytotoxicity, was assessed on a weekly basis after washout of the compounds 24 h prior to measurements. In addition to the characterization of the test system, the assay was challenged with 28 compounds, mainly pesticides, identifying their DNT potential by evaluation of specific spike-, burst- and network parameters. This approach confirmed the suitability of the assay for screening environmental chemicals. Comparison of benchmark concentrations (BMC) with an NNF *in vitro* assay (rNNF) based on primary rat cortical cells, revealed differences in sensitivity. Together with the successful implementation of hNNF data into a postulated stressor-specific adverse outcome pathway (AOP) network associated with a plausible molecular initiating event for deltamethrin, this study suggests the hNNF assay as a useful complement to the current DNT IVB.
