## Supplemental Table 2 for "A human iPSC-based *in vitro* neural network formation assay to investigate neurodevelopmental toxicity of pesticides"

### Sheet: MERGED
			BMC50	BMC-50	BMC50	BMC-50	BMC50	BMC-50	BMC50	BMC-50	BMC50	BMC-50	BMC50	BMC-50	BMC50	BMC-50	BMC50	BMC-50	BMC50	BMC-50	BMC50	BMC-50	BMC50	BMC-50	BMC50	BMC-50	BMC50	BMC-50	BMC50	BMC-50	BMC50	BMC-50
Compound			MeanFiringRate(Hz)		Numberof ActiveElectrodes		Numberof BurstingElectrodes		BurstDuration -Avg(sec)		NumberofSpikesperBurst -Avg		MeanISIwithin Burst-Avg(sec)		BurstFrequency -Avg(Hz)		BurstPercentage-Avg		Inter-BurstInterval -Avg (sec)		NetworkBurst Frequency		NetworkBurstDuration -Avg(sec)		NumberofSpikesper NetworkBurst-Avg		NetworkBurst Percentage		AreaUnderNormalized Cross-Correlation		Cytotoxicity		# of experiments
Acetaminophen		BMC	BMC n.r.	BMC n.r.	BMC n.r.	BMC n.r.	BMC n.r.	BMC n.r.	BMC n.r.	BMC n.r.	BMC n.r.	BMC n.r.	BMC n.r.	BMC n.r.	BMC n.r.	BMC n.r.	BMC n.r.	BMC n.r.	BMC n.r.	BMC n.r.	BMC n.r.	BMC n.r.	BMC n.r.	BMC n.r.	BMC n.r.	BMC n.r.	BMC n.r.	BMC n.r.	BMC n.r.	BMC n.r.	BMC n.r.	BMC n.r.	2
		UPPER LIMIT	BMC n.r.	BMC n.r.	BMC n.r.	BMC n.r.	BMC n.r.	BMC n.r.	BMC n.r.	BMC n.r.	BMC n.r.	BMC n.r.	BMC n.r.	BMC n.r.	BMC n.r.	BMC n.r.	BMC n.r.	BMC n.r.	BMC n.r.	BMC n.r.	BMC n.r.	BMC n.r.	BMC n.r.	BMC n.r.	BMC n.r.	BMC n.r.	BMC n.r.	BMC n.r.	BMC n.r.	BMC n.r.	BMC n.r.	BMC n.r.
		LOWER LIMIT	BMC n.r.	BMC n.r.	BMC n.r.	BMC n.r.	BMC n.r.	BMC n.r.	BMC n.r.	BMC n.r.	BMC n.r.	BMC n.r.	BMC n.r.	BMC n.r.	BMC n.r.	BMC n.r.	BMC n.r.	BMC n.r.	BMC n.r.	BMC n.r.	BMC n.r.	BMC n.r.	BMC n.r.	BMC n.r.	BMC n.r.	BMC n.r.	BMC n.r.	BMC n.r.	BMC n.r.	BMC n.r.	BMC n.r.	BMC n.r.
Acetamiprid		BMC	BMC n.r.	BMC n.r.	BMC n.r.	BMC n.r.	BMC n.r.	BMC n.r.	BMC n.r.	BMC n.r.	BMC n.r.	BMC n.r.	BMC n.r.	BMC n.r.	BMC n.r.	BMC n.r.	BMC n.r.	BMC n.r.	BMC n.r.	BMC n.r.	BMC n.r.	BMC n.r.	BMC n.r.	BMC n.r.	BMC n.r.	BMC n.r.	BMC n.r.	BMC n.r.	BMC n.r.	BMC n.r.	BMC n.r.	BMC n.r.	2		no hit
		UPPER LIMIT	BMC n.r.	BMC n.r.	BMC n.r.	BMC n.r.	BMC n.r.	BMC n.r.	BMC n.r.	BMC n.r.	BMC n.r.	BMC n.r.	BMC n.r.	BMC n.r.	BMC n.r.	BMC n.r.	BMC n.r.	BMC n.r.	BMC n.r.	BMC n.r.	BMC n.r.	BMC n.r.	BMC n.r.	BMC n.r.	BMC n.r.	BMC n.r.	BMC n.r.	BMC n.r.	BMC n.r.	BMC n.r.	BMC n.r.	BMC n.r.			specific hit
		LOWER LIMIT	BMC n.r.	BMC n.r.	BMC n.r.	BMC n.r.	BMC n.r.	BMC n.r.	BMC n.r.	BMC n.r.	BMC n.r.	BMC n.r.	BMC n.r.	BMC n.r.	BMC n.r.	BMC n.r.	BMC n.r.	BMC n.r.	BMC n.r.	BMC n.r.	BMC n.r.	BMC n.r.	BMC n.r.	BMC n.r.	BMC n.r.	BMC n.r.	BMC n.r.	BMC n.r.	BMC n.r.	BMC n.r.	BMC n.r.	BMC n.r.
Acibenzolar-S-methyl		BMC	BMC n.r.	BMC n.r.	BMC n.r.	BMC n.r.	BMC n.r.	BMC n.r.	BMC n.r.	BMC n.r.	BMC n.r.	BMC n.r.	BMC n.r.	BMC n.r.	BMC n.r.	BMC n.r.	BMC n.r.	BMC n.r.	BMC n.r.	BMC n.r.	BMC n.r.	BMC n.r.	BMC n.r.	BMC n.r.	BMC n.r.	BMC n.r.	BMC n.r.	BMC n.r.	BMC n.r.	BMC n.r.	BMC n.r.	BMC n.r.	2
		UPPER LIMIT	BMC n.r.	BMC n.r.	BMC n.r.	BMC n.r.	BMC n.r.	BMC n.r.	BMC n.r.	BMC n.r.	BMC n.r.	BMC n.r.	BMC n.r.	BMC n.r.	BMC n.r.	BMC n.r.	BMC n.r.	BMC n.r.	BMC n.r.	BMC n.r.	BMC n.r.	BMC n.r.	BMC n.r.	BMC n.r.	BMC n.r.	BMC n.r.	BMC n.r.	BMC n.r.	BMC n.r.	BMC n.r.	BMC n.r.	BMC n.r.
		LOWER LIMIT	BMC n.r.	BMC n.r.	BMC n.r.	BMC n.r.	BMC n.r.	BMC n.r.	BMC n.r.	BMC n.r.	BMC n.r.	BMC n.r.	BMC n.r.	BMC n.r.	BMC n.r.	BMC n.r.	BMC n.r.	BMC n.r.	BMC n.r.	BMC n.r.	BMC n.r.	BMC n.r.	BMC n.r.	BMC n.r.	BMC n.r.	BMC n.r.	BMC n.r.	BMC n.r.	BMC n.r.	BMC n.r.	BMC n.r.	BMC n.r.
Aldicarb		BMC	BMC n.r.	BMC n.r.	BMC n.r.	BMC n.r.	BMC n.r.	BMC n.r.	BMC n.r.	BMC n.r.	BMC n.r.	BMC n.r.	BMC n.r.	BMC n.r.	BMC n.r.	BMC n.r.	BMC n.r.	BMC n.r.	BMC n.r.	BMC n.r.	BMC n.r.	BMC n.r.	BMC n.r.	BMC n.r.	BMC n.r.	BMC n.r.	BMC n.r.	BMC n.r.	BMC n.r.	BMC n.r.	BMC n.r.	BMC n.r.	2
		UPPER LIMIT	BMC n.r.	BMC n.r.	BMC n.r.	BMC n.r.	BMC n.r.	BMC n.r.	BMC n.r.	BMC n.r.	BMC n.r.	BMC n.r.	BMC n.r.	BMC n.r.	BMC n.r.	BMC n.r.	BMC n.r.	BMC n.r.	BMC n.r.	BMC n.r.	BMC n.r.	BMC n.r.	BMC n.r.	BMC n.r.	BMC n.r.	BMC n.r.	BMC n.r.	BMC n.r.	BMC n.r.	BMC n.r.	BMC n.r.	BMC n.r.
		LOWER LIMIT	BMC n.r.	BMC n.r.	BMC n.r.	BMC n.r.	BMC n.r.	BMC n.r.	BMC n.r.	BMC n.r.	BMC n.r.	BMC n.r.	BMC n.r.	BMC n.r.	BMC n.r.	BMC n.r.	BMC n.r.	BMC n.r.	BMC n.r.	BMC n.r.	BMC n.r.	BMC n.r.	BMC n.r.	BMC n.r.	BMC n.r.	BMC n.r.	BMC n.r.	BMC n.r.	BMC n.r.	BMC n.r.	BMC n.r.	BMC n.r.
Alpha-Endosulfan		BMC	BMC n.r.	BMC n.r.	BMC n.r.	BMC n.r.	BMC n.r.	BMC n.r.	BMC n.r.	BMC n.r.	BMC n.r.	BMC n.r.	BMC n.r.	BMC n.r.	BMC n.r.	BMC n.r.	BMC n.r.	BMC n.r.	BMC n.r.	BMC n.r.	BMC n.r.	BMC n.r.	BMC n.r.	BMC n.r.	12.0028	BMC n.r.	BMC n.r.	BMC n.r.	BMC n.r.	BMC n.r.	BMC n.r.	BMC n.r.	2
		UPPER LIMIT	BMC n.r.	BMC n.r.	BMC n.r.	BMC n.r.	BMC n.r.	BMC n.r.	BMC n.r.	BMC n.r.	BMC n.r.	BMC n.r.	BMC n.r.	BMC n.r.	BMC n.r.	BMC n.r.	BMC n.r.	BMC n.r.	BMC n.r.	BMC n.r.	BMC n.r.	BMC n.r.	BMC n.r.	BMC n.r.	22.4755	BMC n.r.	BMC n.r.	BMC n.r.	BMC n.r.	BMC n.r.	BMC n.r.	BMC n.r.
		LOWER LIMIT	BMC n.r.	BMC n.r.	BMC n.r.	BMC n.r.	BMC n.r.	BMC n.r.	BMC n.r.	BMC n.r.	BMC n.r.	BMC n.r.	BMC n.r.	BMC n.r.	BMC n.r.	BMC n.r.	BMC n.r.	BMC n.r.	BMC n.r.	BMC n.r.	BMC n.r.	BMC n.r.	BMC n.r.	BMC n.r.	7.01226	BMC n.r.	BMC n.r.	BMC n.r.	BMC n.r.	BMC n.r.	BMC n.r.	BMC n.r.
beta-Cyfluthrin		BMC	BMC n.r.	BMC n.r.	BMC n.r.	BMC n.r.	BMC n.r.	BMC n.r.	BMC n.r.	BMC n.r.	15.2754	BMC n.r.	BMC n.r.	BMC n.r.	BMC n.r.	BMC n.r.	BMC n.r.	BMC n.r.	BMC n.r.	BMC n.r.	BMC n.r.	BMC n.r.	BMC n.r.	BMC n.r.	13.4706	BMC n.r.	BMC n.r.	BMC n.r.	15.0866	BMC n.r.	BMC n.r.	BMC n.r.	3
		UPPER LIMIT	BMC n.r.	BMC n.r.	BMC n.r.	BMC n.r.	BMC n.r.	BMC n.r.	BMC n.r.	BMC n.r.	>30	BMC n.r.	BMC n.r.	BMC n.r.	BMC n.r.	BMC n.r.	BMC n.r.	BMC n.r.	BMC n.r.	BMC n.r.	BMC n.r.	BMC n.r.	BMC n.r.	BMC n.r.	28.3282	BMC n.r.	BMC n.r.	BMC n.r.	21.878	BMC n.r.	BMC n.r.	BMC n.r.
		LOWER LIMIT	BMC n.r.	BMC n.r.	BMC n.r.	BMC n.r.	BMC n.r.	BMC n.r.	BMC n.r.	BMC n.r.	8.10708	BMC n.r.	BMC n.r.	BMC n.r.	BMC n.r.	BMC n.r.	BMC n.r.	BMC n.r.	BMC n.r.	BMC n.r.	BMC n.r.	BMC n.r.	BMC n.r.	BMC n.r.	7.11965	BMC n.r.	BMC n.r.	BMC n.r.	11.5154	BMC n.r.	BMC n.r.	BMC n.r.
beta-Cypermethrin		BMC	16.0877	BMC n.r.	BMC n.r.	BMC n.r.	BMC n.r.	BMC n.r.	BMC n.r.	BMC n.r.	15.4345	BMC n.r.	BMC n.r.	BMC n.r.	BMC n.r.	BMC n.r.	BMC n.r.	BMC n.r.	BMC n.r.	BMC n.r.	BMC n.r.	BMC n.r.	BMC n.r.	BMC n.r.	14.859	BMC n.r.	BMC n.r.	BMC n.r.	BMC n.r.	BMC n.r.	BMC n.r.	BMC n.r.	3
		UPPER LIMIT	>30	BMC n.r.	BMC n.r.	BMC n.r.	BMC n.r.	BMC n.r.	BMC n.r.	BMC n.r.	24.8951	BMC n.r.	BMC n.r.	BMC n.r.	BMC n.r.	BMC n.r.	BMC n.r.	BMC n.r.	BMC n.r.	BMC n.r.	BMC n.r.	BMC n.r.	BMC n.r.	BMC n.r.	>30	BMC n.r.	BMC n.r.	BMC n.r.	BMC n.r.	BMC n.r.	BMC n.r.	BMC n.r.
		LOWER LIMIT	10.7393	BMC n.r.	BMC n.r.	BMC n.r.	BMC n.r.	BMC n.r.	BMC n.r.	BMC n.r.	11.2093	BMC n.r.	BMC n.r.	BMC n.r.	BMC n.r.	BMC n.r.	BMC n.r.	BMC n.r.	BMC n.r.	BMC n.r.	BMC n.r.	BMC n.r.	BMC n.r.	BMC n.r.	9.1679	BMC n.r.	BMC n.r.	BMC n.r.	BMC n.r.	BMC n.r.	BMC n.r.	BMC n.r.
Carbaryl		BMC	BMC n.r.	BMC n.r.	BMC n.r.	BMC n.r.	BMC n.r.	BMC n.r.	BMC n.r.	BMC n.r.	BMC n.r.	BMC n.r.	BMC n.r.	BMC n.r.	BMC n.r.	BMC n.r.	BMC n.r.	BMC n.r.	BMC n.r.	BMC n.r.	BMC n.r.	17.31	BMC n.r.	BMC n.r.	BMC n.r.	BMC n.r.	BMC n.r.	BMC n.r.	BMC n.r.	BMC n.r.	BMC n.r.	BMC n.r.	3
		UPPER LIMIT	BMC n.r.	BMC n.r.	BMC n.r.	BMC n.r.	BMC n.r.	BMC n.r.	BMC n.r.	BMC n.r.	BMC n.r.	BMC n.r.	BMC n.r.	BMC n.r.	BMC n.r.	BMC n.r.	BMC n.r.	BMC n.r.	BMC n.r.	BMC n.r.	BMC n.r.	>30	BMC n.r.	BMC n.r.	BMC n.r.	BMC n.r.	BMC n.r.	BMC n.r.	BMC n.r.	BMC n.r.	BMC n.r.	BMC n.r.
		LOWER LIMIT	BMC n.r.	BMC n.r.	BMC n.r.	BMC n.r.	BMC n.r.	BMC n.r.	BMC n.r.	BMC n.r.	BMC n.r.	BMC n.r.	BMC n.r.	BMC n.r.	BMC n.r.	BMC n.r.	BMC n.r.	BMC n.r.	BMC n.r.	BMC n.r.	BMC n.r.	8.99848	BMC n.r.	BMC n.r.	BMC n.r.	BMC n.r.	BMC n.r.	BMC n.r.	BMC n.r.	BMC n.r.	BMC n.r.	BMC n.r.
Chlorpyrifos		BMC	BMC n.r.	BMC n.r.	BMC n.r.	BMC n.r.	BMC n.r.	BMC n.r.	BMC n.r.	BMC n.r.	BMC n.r.	BMC n.r.	BMC n.r.	BMC n.r.	BMC n.r.	BMC n.r.	BMC n.r.	BMC n.r.	BMC n.r.	BMC n.r.	BMC n.r.	BMC n.r.	BMC n.r.	BMC n.r.	BMC n.r.	BMC n.r.	BMC n.r.	BMC n.r.	BMC n.r.	BMC n.r.	BMC n.r.	BMC n.r.	2
		UPPER LIMIT	BMC n.r.	BMC n.r.	BMC n.r.	BMC n.r.	BMC n.r.	BMC n.r.	BMC n.r.	BMC n.r.	BMC n.r.	BMC n.r.	BMC n.r.	BMC n.r.	BMC n.r.	BMC n.r.	BMC n.r.	BMC n.r.	BMC n.r.	BMC n.r.	BMC n.r.	BMC n.r.	BMC n.r.	BMC n.r.	BMC n.r.	BMC n.r.	BMC n.r.	BMC n.r.	BMC n.r.	BMC n.r.	BMC n.r.	BMC n.r.
		LOWER LIMIT	BMC n.r.	BMC n.r.	BMC n.r.	BMC n.r.	BMC n.r.	BMC n.r.	BMC n.r.	BMC n.r.	BMC n.r.	BMC n.r.	BMC n.r.	BMC n.r.	BMC n.r.	BMC n.r.	BMC n.r.	BMC n.r.	BMC n.r.	BMC n.r.	BMC n.r.	BMC n.r.	BMC n.r.	BMC n.r.	BMC n.r.	BMC n.r.	BMC n.r.	BMC n.r.	BMC n.r.	BMC n.r.	BMC n.r.	BMC n.r.
Chlorpyrifos-methyl		BMC	BMC n.r.	BMC n.r.	BMC n.r.	BMC n.r.	BMC n.r.	BMC n.r.	BMC n.r.	BMC n.r.	BMC n.r.	BMC n.r.	BMC n.r.	BMC n.r.	BMC n.r.	BMC n.r.	BMC n.r.	BMC n.r.	BMC n.r.	BMC n.r.	BMC n.r.	BMC n.r.	BMC n.r.	BMC n.r.	BMC n.r.	BMC n.r.	BMC n.r.	BMC n.r.	BMC n.r.	BMC n.r.	BMC n.r.	BMC n.r.	3
		UPPER LIMIT	BMC n.r.	BMC n.r.	BMC n.r.	BMC n.r.	BMC n.r.	BMC n.r.	BMC n.r.	BMC n.r.	BMC n.r.	BMC n.r.	BMC n.r.	BMC n.r.	BMC n.r.	BMC n.r.	BMC n.r.	BMC n.r.	BMC n.r.	BMC n.r.	BMC n.r.	BMC n.r.	BMC n.r.	BMC n.r.	BMC n.r.	BMC n.r.	BMC n.r.	BMC n.r.	BMC n.r.	BMC n.r.	BMC n.r.	BMC n.r.
		LOWER LIMIT	BMC n.r.	BMC n.r.	BMC n.r.	BMC n.r.	BMC n.r.	BMC n.r.	BMC n.r.	BMC n.r.	BMC n.r.	BMC n.r.	BMC n.r.	BMC n.r.	BMC n.r.	BMC n.r.	BMC n.r.	BMC n.r.	BMC n.r.	BMC n.r.	BMC n.r.	BMC n.r.	BMC n.r.	BMC n.r.	BMC n.r.	BMC n.r.	BMC n.r.	BMC n.r.	BMC n.r.	BMC n.r.	BMC n.r.	BMC n.r.
Clothianidin		BMC	BMC n.r.	BMC n.r.	BMC n.r.	BMC n.r.	BMC n.r.	BMC n.r.	BMC n.r.	BMC n.r.	BMC n.r.	BMC n.r.	BMC n.r.	BMC n.r.	BMC n.r.	BMC n.r.	BMC n.r.	BMC n.r.	BMC n.r.	BMC n.r.	BMC n.r.	BMC n.r.	BMC n.r.	BMC n.r.	BMC n.r.	BMC n.r.	BMC n.r.	BMC n.r.	BMC n.r.	BMC n.r.	BMC n.r.	BMC n.r.	2
		UPPER LIMIT	BMC n.r.	BMC n.r.	BMC n.r.	BMC n.r.	BMC n.r.	BMC n.r.	BMC n.r.	BMC n.r.	BMC n.r.	BMC n.r.	BMC n.r.	BMC n.r.	BMC n.r.	BMC n.r.	BMC n.r.	BMC n.r.	BMC n.r.	BMC n.r.	BMC n.r.	BMC n.r.	BMC n.r.	BMC n.r.	BMC n.r.	BMC n.r.	BMC n.r.	BMC n.r.	BMC n.r.	BMC n.r.	BMC n.r.	BMC n.r.
		LOWER LIMIT	BMC n.r.	BMC n.r.	BMC n.r.	BMC n.r.	BMC n.r.	BMC n.r.	BMC n.r.	BMC n.r.	BMC n.r.	BMC n.r.	BMC n.r.	BMC n.r.	BMC n.r.	BMC n.r.	BMC n.r.	BMC n.r.	BMC n.r.	BMC n.r.	BMC n.r.	BMC n.r.	BMC n.r.	BMC n.r.	BMC n.r.	BMC n.r.	BMC n.r.	BMC n.r.	BMC n.r.	BMC n.r.	BMC n.r.	BMC n.r.
		BMC	11.381	BMC n.r.	BMC n.r.	BMC n.r.	BMC n.r.	BMC n.r.	8.20285	BMC n.r.	3.56803	BMC n.r.	BMC n.r.	BMC n.r.	BMC n.r.	BMC n.r.	BMC n.r.	BMC n.r.	BMC n.r.	BMC n.r.	BMC n.r.	BMC n.r.	BMC n.r.	BMC n.r.	2.74421	BMC n.r.	BMC n.r.	BMC n.r.	14.0795	BMC n.r.	BMC n.r.	BMC n.r.	3
Deltamethrin		UPPER LIMIT	21.3406	BMC n.r.	BMC n.r.	BMC n.r.	BMC n.r.	BMC n.r.	22.1059	BMC n.r.	19.9161	BMC n.r.	BMC n.r.	BMC n.r.	BMC n.r.	BMC n.r.	BMC n.r.	BMC n.r.	BMC n.r.	BMC n.r.	BMC n.r.	BMC n.r.	BMC n.r.	BMC n.r.	11.7647	BMC n.r.	BMC n.r.	BMC n.r.	21.8176	BMC n.r.	BMC n.r.	BMC n.r.
		LOWER LIMIT	6.67661	BMC n.r.	BMC n.r.	BMC n.r.	BMC n.r.	BMC n.r.	4.42627	BMC n.r.	0.928903	BMC n.r.	BMC n.r.	BMC n.r.	BMC n.r.	BMC n.r.	BMC n.r.	BMC n.r.	BMC n.r.	BMC n.r.	BMC n.r.	BMC n.r.	BMC n.r.	BMC n.r.	0.914892	BMC n.r.	BMC n.r.	BMC n.r.	10.3389	BMC n.r.	BMC n.r.	BMC n.r.
Diazinon		BMC	BMC n.r.	BMC n.r.	BMC n.r.	BMC n.r.	BMC n.r.	BMC n.r.	BMC n.r.	BMC n.r.	BMC n.r.	BMC n.r.	BMC n.r.	BMC n.r.	BMC n.r.	BMC n.r.	BMC n.r.	BMC n.r.	BMC n.r.	BMC n.r.	BMC n.r.	BMC n.r.	BMC n.r.	BMC n.r.	BMC n.r.	BMC n.r.	BMC n.r.	BMC n.r.	BMC n.r.	BMC n.r.	BMC n.r.	BMC n.r.	3
		UPPER LIMIT	BMC n.r.	BMC n.r.	BMC n.r.	BMC n.r.	BMC n.r.	BMC n.r.	BMC n.r.	BMC n.r.	BMC n.r.	BMC n.r.	BMC n.r.	BMC n.r.	BMC n.r.	BMC n.r.	BMC n.r.	BMC n.r.	BMC n.r.	BMC n.r.	BMC n.r.	BMC n.r.	BMC n.r.	BMC n.r.	BMC n.r.	BMC n.r.	BMC n.r.	BMC n.r.	BMC n.r.	BMC n.r.	BMC n.r.	BMC n.r.
		LOWER LIMIT	BMC n.r.	BMC n.r.	BMC n.r.	BMC n.r.	BMC n.r.	BMC n.r.	BMC n.r.	BMC n.r.	BMC n.r.	BMC n.r.	BMC n.r.	BMC n.r.	BMC n.r.	BMC n.r.	BMC n.r.	BMC n.r.	BMC n.r.	BMC n.r.	BMC n.r.	BMC n.r.	BMC n.r.	BMC n.r.	BMC n.r.	BMC n.r.	BMC n.r.	BMC n.r.	BMC n.r.	BMC n.r.	BMC n.r.	BMC n.r.
Dimethoate		BMC	BMC n.r.	BMC n.r.	BMC n.r.	BMC n.r.	BMC n.r.	BMC n.r.	BMC n.r.	BMC n.r.	BMC n.r.	BMC n.r.	BMC n.r.	BMC n.r.	BMC n.r.	BMC n.r.	BMC n.r.	BMC n.r.	BMC n.r.	BMC n.r.	BMC n.r.	BMC n.r.	BMC n.r.	BMC n.r.	BMC n.r.	BMC n.r.	BMC n.r.	BMC n.r.	BMC n.r.	BMC n.r.	BMC n.r.	BMC n.r.	2
		UPPER LIMIT	BMC n.r.	BMC n.r.	BMC n.r.	BMC n.r.	BMC n.r.	BMC n.r.	BMC n.r.	BMC n.r.	BMC n.r.	BMC n.r.	BMC n.r.	BMC n.r.	BMC n.r.	BMC n.r.	BMC n.r.	BMC n.r.	BMC n.r.	BMC n.r.	BMC n.r.	BMC n.r.	BMC n.r.	BMC n.r.	BMC n.r.	BMC n.r.	BMC n.r.	BMC n.r.	BMC n.r.	BMC n.r.	BMC n.r.	BMC n.r.
		LOWER LIMIT	BMC n.r.	BMC n.r.	BMC n.r.	BMC n.r.	BMC n.r.	BMC n.r.	BMC n.r.	BMC n.r.	BMC n.r.	BMC n.r.	BMC n.r.	BMC n.r.	BMC n.r.	BMC n.r.	BMC n.r.	BMC n.r.	BMC n.r.	BMC n.r.	BMC n.r.	BMC n.r.	BMC n.r.	BMC n.r.	BMC n.r.	BMC n.r.	BMC n.r.	BMC n.r.	BMC n.r.	BMC n.r.	BMC n.r.	BMC n.r.
Dinotefuran		BMC	BMC n.r.	BMC n.r.	BMC n.r.	BMC n.r.	BMC n.r.	BMC n.r.	BMC n.r.	BMC n.r.	BMC n.r.	BMC n.r.	BMC n.r.	BMC n.r.	BMC n.r.	BMC n.r.	BMC n.r.	BMC n.r.	BMC n.r.	BMC n.r.	BMC n.r.	BMC n.r.	BMC n.r.	BMC n.r.	BMC n.r.	BMC n.r.	BMC n.r.	BMC n.r.	BMC n.r.	BMC n.r.	BMC n.r.	BMC n.r.	3
		UPPER LIMIT	BMC n.r.	BMC n.r.	BMC n.r.	BMC n.r.	BMC n.r.	BMC n.r.	BMC n.r.	BMC n.r.	BMC n.r.	BMC n.r.	BMC n.r.	BMC n.r.	BMC n.r.	BMC n.r.	BMC n.r.	BMC n.r.	BMC n.r.	BMC n.r.	BMC n.r.	BMC n.r.	BMC n.r.	BMC n.r.	BMC n.r.	BMC n.r.	BMC n.r.	BMC n.r.	BMC n.r.	BMC n.r.	BMC n.r.	BMC n.r.
		LOWER LIMIT	BMC n.r.	BMC n.r.	BMC n.r.	BMC n.r.	BMC n.r.	BMC n.r.	BMC n.r.	BMC n.r.	BMC n.r.	BMC n.r.	BMC n.r.	BMC n.r.	BMC n.r.	BMC n.r.	BMC n.r.	BMC n.r.	BMC n.r.	BMC n.r.	BMC n.r.	BMC n.r.	BMC n.r.	BMC n.r.	BMC n.r.	BMC n.r.	BMC n.r.	BMC n.r.	BMC n.r.	BMC n.r.	BMC n.r.	BMC n.r.
Disulfoton		BMC	BMC n.r.	BMC n.r.	BMC n.r.	BMC n.r.	BMC n.r.	BMC n.r.	BMC n.r.	BMC n.r.	BMC n.r.	BMC n.r.	BMC n.r.	BMC n.r.	BMC n.r.	BMC n.r.	BMC n.r.	BMC n.r.	BMC n.r.	BMC n.r.	BMC n.r.	BMC n.r.	BMC n.r.	BMC n.r.	BMC n.r.	BMC n.r.	BMC n.r.	BMC n.r.	BMC n.r.	BMC n.r.	BMC n.r.	BMC n.r.	3
		UPPER LIMIT	BMC n.r.	BMC n.r.	BMC n.r.	BMC n.r.	BMC n.r.	BMC n.r.	BMC n.r.	BMC n.r.	BMC n.r.	BMC n.r.	BMC n.r.	BMC n.r.	BMC n.r.	BMC n.r.	BMC n.r.	BMC n.r.	BMC n.r.	BMC n.r.	BMC n.r.	BMC n.r.	BMC n.r.	BMC n.r.	BMC n.r.	BMC n.r.	BMC n.r.	BMC n.r.	BMC n.r.	BMC n.r.	BMC n.r.	BMC n.r.
		LOWER LIMIT	BMC n.r.	BMC n.r.	BMC n.r.	BMC n.r.	BMC n.r.	BMC n.r.	BMC n.r.	BMC n.r.	BMC n.r.	BMC n.r.	BMC n.r.	BMC n.r.	BMC n.r.	BMC n.r.	BMC n.r.	BMC n.r.	BMC n.r.	BMC n.r.	BMC n.r.	BMC n.r.	BMC n.r.	BMC n.r.	BMC n.r.	BMC n.r.	BMC n.r.	BMC n.r.	BMC n.r.	BMC n.r.	BMC n.r.	BMC n.r.
Etofenprox		BMC	BMC n.r.	BMC n.r.	BMC n.r.	BMC n.r.	BMC n.r.	BMC n.r.	BMC n.r.	BMC n.r.	BMC n.r.	BMC n.r.	BMC n.r.	BMC n.r.	BMC n.r.	BMC n.r.	BMC n.r.	BMC n.r.	BMC n.r.	BMC n.r.	BMC n.r.	BMC n.r.	BMC n.r.	BMC n.r.	BMC n.r.	BMC n.r.	BMC n.r.	BMC n.r.	BMC n.r.	BMC n.r.	BMC n.r.	BMC n.r.	3
		UPPER LIMIT	BMC n.r.	BMC n.r.	BMC n.r.	BMC n.r.	BMC n.r.	BMC n.r.	BMC n.r.	BMC n.r.	BMC n.r.	BMC n.r.	BMC n.r.	BMC n.r.	BMC n.r.	BMC n.r.	BMC n.r.	BMC n.r.	BMC n.r.	BMC n.r.	BMC n.r.	BMC n.r.	BMC n.r.	BMC n.r.	BMC n.r.	BMC n.r.	BMC n.r.	BMC n.r.	BMC n.r.	BMC n.r.	BMC n.r.	BMC n.r.
		LOWER LIMIT	BMC n.r.	BMC n.r.	BMC n.r.	BMC n.r.	BMC n.r.	BMC n.r.	BMC n.r.	BMC n.r.	BMC n.r.	BMC n.r.	BMC n.r.	BMC n.r.	BMC n.r.	BMC n.r.	BMC n.r.	BMC n.r.	BMC n.r.	BMC n.r.	BMC n.r.	BMC n.r.	BMC n.r.	BMC n.r.	BMC n.r.	BMC n.r.	BMC n.r.	BMC n.r.	BMC n.r.	BMC n.r.	BMC n.r.	BMC n.r.
Fipronil		BMC	BMC n.r.	BMC n.r.	BMC n.r.	BMC n.r.	BMC n.r.	BMC n.r.	BMC n.r.	BMC n.r.	BMC n.r.	BMC n.r.	BMC n.r.	BMC n.r.	BMC n.r.	BMC n.r.	BMC n.r.	BMC n.r.	BMC n.r.	BMC n.r.	BMC n.r.	11.4757	BMC n.r.	BMC n.r.	BMC n.r.	BMC n.r.	BMC n.r.	BMC n.r.	BMC n.r.	BMC n.r.	BMC n.r.	BMC n.r.	3
		UPPER LIMIT	BMC n.r.	BMC n.r.	BMC n.r.	BMC n.r.	BMC n.r.	BMC n.r.	BMC n.r.	BMC n.r.	BMC n.r.	BMC n.r.	BMC n.r.	BMC n.r.	BMC n.r.	BMC n.r.	BMC n.r.	BMC n.r.	BMC n.r.	BMC n.r.	BMC n.r.	27.1217	BMC n.r.	BMC n.r.	BMC n.r.	BMC n.r.	BMC n.r.	BMC n.r.	BMC n.r.	BMC n.r.	BMC n.r.	BMC n.r.
		LOWER LIMIT	BMC n.r.	BMC n.r.	BMC n.r.	BMC n.r.	BMC n.r.	BMC n.r.	BMC n.r.	BMC n.r.	BMC n.r.	BMC n.r.	BMC n.r.	BMC n.r.	BMC n.r.	BMC n.r.	BMC n.r.	BMC n.r.	BMC n.r.	BMC n.r.	BMC n.r.	7.04139	BMC n.r.	BMC n.r.	BMC n.r.	BMC n.r.	BMC n.r.	BMC n.r.	BMC n.r.	BMC n.r.	BMC n.r.	BMC n.r.
Flufenacet		BMC	BMC n.r.	BMC n.r.	BMC n.r.	BMC n.r.	BMC n.r.	BMC n.r.	BMC n.r.	BMC n.r.	BMC n.r.	BMC n.r.	BMC n.r.	BMC n.r.	BMC n.r.	BMC n.r.	BMC n.r.	BMC n.r.	BMC n.r.	BMC n.r.	BMC n.r.	BMC n.r.	BMC n.r.	BMC n.r.	BMC n.r.	BMC n.r.	BMC n.r.	BMC n.r.	BMC n.r.	BMC n.r.	BMC n.r.	BMC n.r.	3
		UPPER LIMIT	BMC n.r.	BMC n.r.	BMC n.r.	BMC n.r.	BMC n.r.	BMC n.r.	BMC n.r.	BMC n.r.	BMC n.r.	BMC n.r.	BMC n.r.	BMC n.r.	BMC n.r.	BMC n.r.	BMC n.r.	BMC n.r.	BMC n.r.	BMC n.r.	BMC n.r.	BMC n.r.	BMC n.r.	BMC n.r.	BMC n.r.	BMC n.r.	BMC n.r.	BMC n.r.	BMC n.r.	BMC n.r.	BMC n.r.	BMC n.r.
		LOWER LIMIT	BMC n.r.	BMC n.r.	BMC n.r.	BMC n.r.	BMC n.r.	BMC n.r.	BMC n.r.	BMC n.r.	BMC n.r.	BMC n.r.	BMC n.r.	BMC n.r.	BMC n.r.	BMC n.r.	BMC n.r.	BMC n.r.	BMC n.r.	BMC n.r.	BMC n.r.	BMC n.r.	BMC n.r.	BMC n.r.	BMC n.r.	BMC n.r.	BMC n.r.	BMC n.r.	BMC n.r.	BMC n.r.	BMC n.r.	BMC n.r.
Imidacloprid		BMC	BMC n.r.	BMC n.r.	BMC n.r.	BMC n.r.	BMC n.r.	BMC n.r.	BMC n.r.	BMC n.r.	BMC n.r.	BMC n.r.	BMC n.r.	BMC n.r.	BMC n.r.	BMC n.r.	BMC n.r.	BMC n.r.	BMC n.r.	BMC n.r.	15.5093	BMC n.r.	BMC n.r.	BMC n.r.	BMC n.r.	BMC n.r.	BMC n.r.	BMC n.r.	BMC n.r.	BMC n.r.	BMC n.r.	BMC n.r.	3
		UPPER LIMIT	BMC n.r.	BMC n.r.	BMC n.r.	BMC n.r.	BMC n.r.	BMC n.r.	BMC n.r.	BMC n.r.	BMC n.r.	BMC n.r.	BMC n.r.	BMC n.r.	BMC n.r.	BMC n.r.	BMC n.r.	BMC n.r.	BMC n.r.	BMC n.r.	>30	BMC n.r.	BMC n.r.	BMC n.r.	BMC n.r.	BMC n.r.	BMC n.r.	BMC n.r.	BMC n.r.	BMC n.r.	BMC n.r.	BMC n.r.
		LOWER LIMIT	BMC n.r.	BMC n.r.	BMC n.r.	BMC n.r.	BMC n.r.	BMC n.r.	BMC n.r.	BMC n.r.	BMC n.r.	BMC n.r.	BMC n.r.	BMC n.r.	BMC n.r.	BMC n.r.	BMC n.r.	BMC n.r.	BMC n.r.	BMC n.r.	6.80232	BMC n.r.	BMC n.r.	BMC n.r.	BMC n.r.	BMC n.r.	BMC n.r.	BMC n.r.	BMC n.r.	BMC n.r.	BMC n.r.	BMC n.r.
Metaflumizone		BMC	BMC n.r.	BMC n.r.	BMC n.r.	BMC n.r.	BMC n.r.	BMC n.r.	BMC n.r.	BMC n.r.	BMC n.r.	BMC n.r.	BMC n.r.	BMC n.r.	BMC n.r.	BMC n.r.	BMC n.r.	BMC n.r.	BMC n.r.	BMC n.r.	BMC n.r.	4.70371	BMC n.r.	BMC n.r.	BMC n.r.	BMC n.r.	BMC n.r.	BMC n.r.	BMC n.r.	BMC n.r.	BMC n.r.	BMC n.r.	3
		UPPER LIMIT	BMC n.r.	BMC n.r.	BMC n.r.	BMC n.r.	BMC n.r.	BMC n.r.	BMC n.r.	BMC n.r.	BMC n.r.	BMC n.r.	BMC n.r.	BMC n.r.	BMC n.r.	BMC n.r.	BMC n.r.	BMC n.r.	BMC n.r.	BMC n.r.	BMC n.r.	8.63907	BMC n.r.	BMC n.r.	BMC n.r.	BMC n.r.	BMC n.r.	BMC n.r.	BMC n.r.	BMC n.r.	BMC n.r.	BMC n.r.
		LOWER LIMIT	BMC n.r.	BMC n.r.	BMC n.r.	BMC n.r.	BMC n.r.	BMC n.r.	BMC n.r.	BMC n.r.	BMC n.r.	BMC n.r.	BMC n.r.	BMC n.r.	BMC n.r.	BMC n.r.	BMC n.r.	BMC n.r.	BMC n.r.	BMC n.r.	BMC n.r.	1.48078	BMC n.r.	BMC n.r.	BMC n.r.	BMC n.r.	BMC n.r.	BMC n.r.	BMC n.r.	BMC n.r.	BMC n.r.	BMC n.r.
Methamidophos		BMC	BMC n.r.	BMC n.r.	BMC n.r.	BMC n.r.	BMC n.r.	BMC n.r.	BMC n.r.	BMC n.r.	BMC n.r.	BMC n.r.	BMC n.r.	BMC n.r.	BMC n.r.	BMC n.r.	BMC n.r.	BMC n.r.	BMC n.r.	BMC n.r.	BMC n.r.	BMC n.r.	BMC n.r.	BMC n.r.	BMC n.r.	BMC n.r.	BMC n.r.	BMC n.r.	BMC n.r.	BMC n.r.	BMC n.r.	BMC n.r.	3
		UPPER LIMIT	BMC n.r.	BMC n.r.	BMC n.r.	BMC n.r.	BMC n.r.	BMC n.r.	BMC n.r.	BMC n.r.	BMC n.r.	BMC n.r.	BMC n.r.	BMC n.r.	BMC n.r.	BMC n.r.	BMC n.r.	BMC n.r.	BMC n.r.	BMC n.r.	BMC n.r.	BMC n.r.	BMC n.r.	BMC n.r.	BMC n.r.	BMC n.r.	BMC n.r.	BMC n.r.	BMC n.r.	BMC n.r.	BMC n.r.	BMC n.r.
		LOWER LIMIT	BMC n.r.	BMC n.r.	BMC n.r.	BMC n.r.	BMC n.r.	BMC n.r.	BMC n.r.	BMC n.r.	BMC n.r.	BMC n.r.	BMC n.r.	BMC n.r.	BMC n.r.	BMC n.r.	BMC n.r.	BMC n.r.	BMC n.r.	BMC n.r.	BMC n.r.	BMC n.r.	BMC n.r.	BMC n.r.	BMC n.r.	BMC n.r.	BMC n.r.	BMC n.r.	BMC n.r.	BMC n.r.	BMC n.r.	BMC n.r.
Penthiopyrad		BMC	BMC n.r.	BMC n.r.	BMC n.r.	BMC n.r.	BMC n.r.	BMC n.r.	BMC n.r.	BMC n.r.	9.25061	BMC n.r.	BMC n.r.	BMC n.r.	BMC n.r.	11.0861	BMC n.r.	BMC n.r.	19.3064	BMC n.r.	BMC n.r.	16.9784	BMC n.r.	BMC n.r.	BMC n.r.	BMC n.r.	BMC n.r.	BMC n.r.	BMC n.r.	BMC n.r.	BMC n.r.	BMC n.r.	2
		UPPER LIMIT	BMC n.r.	BMC n.r.	BMC n.r.	BMC n.r.	BMC n.r.	BMC n.r.	BMC n.r.	BMC n.r.	>30	BMC n.r.	BMC n.r.	BMC n.r.	BMC n.r.	>30	BMC n.r.	BMC n.r.	>30	BMC n.r.	BMC n.r.	>30	BMC n.r.	BMC n.r.	BMC n.r.	BMC n.r.	BMC n.r.	BMC n.r.	BMC n.r.	BMC n.r.	BMC n.r.	BMC n.r.
		LOWER LIMIT	BMC n.r.	BMC n.r.	BMC n.r.	BMC n.r.	BMC n.r.	BMC n.r.	BMC n.r.	BMC n.r.	1.66646	BMC n.r.	BMC n.r.	BMC n.r.	BMC n.r.	5.75506	BMC n.r.	BMC n.r.	8.04015	BMC n.r.	BMC n.r.	11.5712	BMC n.r.	BMC n.r.	BMC n.r.	BMC n.r.	BMC n.r.	BMC n.r.	BMC n.r.	BMC n.r.	BMC n.r.	BMC n.r.
Rotenone		BMC	0.182175	BMC n.r.	BMC n.r.	BMC n.r.	BMC n.r.	BMC n.r.	0.244023	BMC n.r.	0.172097	BMC n.r.	BMC n.r.	BMC n.r.	0.191091	BMC n.r.	0.220541	BMC n.r.	BMC n.r.	BMC n.r.	BMC n.r.	BMC n.r.	BMC n.r.	BMC n.r.	0.147035	BMC n.r.	BMC n.r.	BMC n.r.	0.172703	BMC n.r.	BMC n.r.	BMC n.r.	2
		UPPER LIMIT	0.316916	BMC n.r.	BMC n.r.	BMC n.r.	BMC n.r.	BMC n.r.	0.446222	BMC n.r.	0.367304	BMC n.r.	BMC n.r.	BMC n.r.	0.345281	BMC n.r.	>0.3	BMC n.r.	BMC n.r.	BMC n.r.	BMC n.r.	BMC n.r.	BMC n.r.	BMC n.r.	0.30987	BMC n.r.	BMC n.r.	BMC n.r.	0.300648	BMC n.r.	BMC n.r.	BMC n.r.
		LOWER LIMIT	0.123696	BMC n.r.	BMC n.r.	BMC n.r.	BMC n.r.	BMC n.r.	0.144069	BMC n.r.	0.105016	BMC n.r.	BMC n.r.	BMC n.r.	0.128841	BMC n.r.	0.117346	BMC n.r.	BMC n.r.	BMC n.r.	BMC n.r.	BMC n.r.	BMC n.r.	BMC n.r.	0.0919566	BMC n.r.	BMC n.r.	BMC n.r.	0.115871	BMC n.r.	BMC n.r.	BMC n.r.
Spirodiclofen		BMC	BMC n.r.	BMC n.r.	BMC n.r.	BMC n.r.	BMC n.r.	BMC n.r.	BMC n.r.	BMC n.r.	BMC n.r.	BMC n.r.	BMC n.r.	BMC n.r.	BMC n.r.	15.8341	BMC n.r.	BMC n.r.	BMC n.r.	BMC n.r.	BMC n.r.	13.0402	BMC n.r.	BMC n.r.	BMC n.r.	BMC n.r.	BMC n.r.	BMC n.r.	BMC n.r.	BMC n.r.	BMC n.r.	BMC n.r.	3
		UPPER LIMIT	BMC n.r.	BMC n.r.	BMC n.r.	BMC n.r.	BMC n.r.	BMC n.r.	BMC n.r.	BMC n.r.	BMC n.r.	BMC n.r.	BMC n.r.	BMC n.r.	BMC n.r.	>30	BMC n.r.	BMC n.r.	BMC n.r.	BMC n.r.	BMC n.r.	>30	BMC n.r.	BMC n.r.	BMC n.r.	BMC n.r.	BMC n.r.	BMC n.r.	BMC n.r.	BMC n.r.	BMC n.r.	BMC n.r.
		LOWER LIMIT	BMC n.r.	BMC n.r.	BMC n.r.	BMC n.r.	BMC n.r.	BMC n.r.	BMC n.r.	BMC n.r.	BMC n.r.	BMC n.r.	BMC n.r.	BMC n.r.	BMC n.r.	7.82642	BMC n.r.	BMC n.r.	BMC n.r.	BMC n.r.	BMC n.r.	7.80482	BMC n.r.	BMC n.r.	BMC n.r.	BMC n.r.	BMC n.r.	BMC n.r.	BMC n.r.	BMC n.r.	BMC n.r.	BMC n.r.
Thiacloprid		BMC	BMC n.r.	BMC n.r.	BMC n.r.	BMC n.r.	BMC n.r.	BMC n.r.	BMC n.r.	BMC n.r.	BMC n.r.	BMC n.r.	BMC n.r.	BMC n.r.	BMC n.r.	BMC n.r.	BMC n.r.	BMC n.r.	BMC n.r.	BMC n.r.	BMC n.r.	BMC n.r.	BMC n.r.	BMC n.r.	BMC n.r.	BMC n.r.	BMC n.r.	BMC n.r.	BMC n.r.	BMC n.r.	BMC n.r.	BMC n.r.	3
		UPPER LIMIT	BMC n.r.	BMC n.r.	BMC n.r.	BMC n.r.	BMC n.r.	BMC n.r.	BMC n.r.	BMC n.r.	BMC n.r.	BMC n.r.	BMC n.r.	BMC n.r.	BMC n.r.	BMC n.r.	BMC n.r.	BMC n.r.	BMC n.r.	BMC n.r.	BMC n.r.	BMC n.r.	BMC n.r.	BMC n.r.	BMC n.r.	BMC n.r.	BMC n.r.	BMC n.r.	BMC n.r.	BMC n.r.	BMC n.r.	BMC n.r.
		LOWER LIMIT	BMC n.r.	BMC n.r.	BMC n.r.	BMC n.r.	BMC n.r.	BMC n.r.	BMC n.r.	BMC n.r.	BMC n.r.	BMC n.r.	BMC n.r.	BMC n.r.	BMC n.r.	BMC n.r.	BMC n.r.	BMC n.r.	BMC n.r.	BMC n.r.	BMC n.r.	BMC n.r.	BMC n.r.	BMC n.r.	BMC n.r.	BMC n.r.	BMC n.r.	BMC n.r.	BMC n.r.	BMC n.r.	BMC n.r.	BMC n.r.
Thiamethoxam		BMC	BMC n.r.	BMC n.r.	BMC n.r.	BMC n.r.	BMC n.r.	BMC n.r.	BMC n.r.	BMC n.r.	BMC n.r.	BMC n.r.	BMC n.r.	BMC n.r.	BMC n.r.	BMC n.r.	BMC n.r.	BMC n.r.	BMC n.r.	BMC n.r.	BMC n.r.	BMC n.r.	BMC n.r.	BMC n.r.	BMC n.r.	BMC n.r.	BMC n.r.	BMC n.r.	BMC n.r.	BMC n.r.	BMC n.r.	BMC n.r.	2
		UPPER LIMIT	BMC n.r.	BMC n.r.	BMC n.r.	BMC n.r.	BMC n.r.	BMC n.r.	BMC n.r.	BMC n.r.	BMC n.r.	BMC n.r.	BMC n.r.	BMC n.r.	BMC n.r.	BMC n.r.	BMC n.r.	BMC n.r.	BMC n.r.	BMC n.r.	BMC n.r.	BMC n.r.	BMC n.r.	BMC n.r.	BMC n.r.	BMC n.r.	BMC n.r.	BMC n.r.	BMC n.r.	BMC n.r.	BMC n.r.	BMC n.r.
		LOWER LIMIT	BMC n.r.	BMC n.r.	BMC n.r.	BMC n.r.	BMC n.r.	BMC n.r.	BMC n.r.	BMC n.r.	BMC n.r.	BMC n.r.	BMC n.r.	BMC n.r.	BMC n.r.	BMC n.r.	BMC n.r.	BMC n.r.	BMC n.r.	BMC n.r.	BMC n.r.	BMC n.r.	BMC n.r.	BMC n.r.	BMC n.r.	BMC n.r.	BMC n.r.	BMC n.r.	BMC n.r.	BMC n.r.	BMC n.r.	BMC n.r.
Triallate		BMC	BMC n.r.	BMC n.r.	BMC n.r.	BMC n.r.	BMC n.r.	BMC n.r.	BMC n.r.	BMC n.r.	BMC n.r.	BMC n.r.	BMC n.r.	BMC n.r.	BMC n.r.	BMC n.r.	BMC n.r.	BMC n.r.	BMC n.r.	BMC n.r.	BMC n.r.	BMC n.r.	BMC n.r.	BMC n.r.	BMC n.r.	BMC n.r.	BMC n.r.	BMC n.r.	BMC n.r.	BMC n.r.	BMC n.r.	BMC n.r.	2
		UPPER LIMIT	BMC n.r.	BMC n.r.	BMC n.r.	BMC n.r.	BMC n.r.	BMC n.r.	BMC n.r.	BMC n.r.	BMC n.r.	BMC n.r.	BMC n.r.	BMC n.r.	BMC n.r.	BMC n.r.	BMC n.r.	BMC n.r.	BMC n.r.	BMC n.r.	BMC n.r.	BMC n.r.	BMC n.r.	BMC n.r.	BMC n.r.	BMC n.r.	BMC n.r.	BMC n.r.	BMC n.r.	BMC n.r.	BMC n.r.	BMC n.r.
		LOWER LIMIT	BMC n.r.	BMC n.r.	BMC n.r.	BMC n.r.	BMC n.r.	BMC n.r.	BMC n.r.	BMC n.r.	BMC n.r.	BMC n.r.	BMC n.r.	BMC n.r.	BMC n.r.	BMC n.r.	BMC n.r.	BMC n.r.	BMC n.r.	BMC n.r.	BMC n.r.	BMC n.r.	BMC n.r.	BMC n.r.	BMC n.r.	BMC n.r.	BMC n.r.	BMC n.r.	BMC n.r.	BMC n.r.	BMC n.r.	BMC n.r.
